# Whole genome sequencing of dog specific assemblages C and D of *Giardia duodenalis* from single and pooled cysts indicates host associated genes

**DOI:** 10.1101/645119

**Authors:** F.N.J. Kooyman, J.A. Wagenaar, A. Zomer

## Abstract

*Giardia duodenalis* (Syn. *G. intestinalis* or *G. lamblia*) infects over 280 million people each year and numerous animals. *G. duodenalis* can be subdivided into 8 assemblages with different host specificity. Unculturable assemblages have so far resisted genome sequencing efforts. In this study we isolated single and pooled cysts of assemblage C and D from dog faeces by FACS and sequenced them using multiple displacement amplification and Illumina paired end sequencing. The genomes of assemblages C and D were compared with genomes of assemblages A and B from humans and assemblage E from ruminants and pigs. The genomes obtained from the pooled cysts and from the single cysts were considered complete (>99% marker genes observed) and the allelic sequence heterozygosity (ASH) of assemblage C and D was 0.89% and 0.74%, respectively. Higher than for assemblage B (> 0.43%) and much higher than for assemblages A and E (<0.01%). The flavohemoglobin and 4Fe-4S binding domain family gene involved in O_2_ and NO detoxification were only present in assemblages A, B and E. Cathepsin-B orthologs were found in all genomes. Six clades of cathepsin-B orthologs contained one gene of each genome, while in three clades not all assemblages were represented. We conclude that whole genome sequencing from a single Giardia cyst results in complete draft genomes making the genomes of unculturable Giardia assemblages accessible. Observed differences between the genomes of assemblage C and D on one hand and the assemblages A, B and E on the other hand are possibly associated with host specificity.
