## Supplemental table S2 for "Whole genome sequencing of dog specific assemblages C and D of *Giardia duodenalis* from single and pooled cysts indicates host associated genes"

### Sheet: tabel S2 dog spec
Table S2. OGs present in all 6 genomes from dog specific assemblage C and D, but missing in all the other genomes.
																				hits giardia assemblages other than C or D
			assemblage D				assemblage C					Manual BLASTp against non-redundant protein sequences.
#	OG	annotation	pool5	Cyste2	Cyste4		pool8	cyste1	Cyste3		seq AA	max score	tot score	querry cover	E value	ident	accesion	name	organism first hit
1	OG003685	Protein 21.1	pool5.120_12	Cyste2.475_1	Cyste4.127_12		pool8.57_14	Cyste1.289_1	Cyste3.44_7		MKRRIKNKQSTQIRKAKDHNAFSEVCHTVKDTSIKYGTILSLCFYFYKLIPFVSLVSRLMVTVMIFYHGFNRYNTNIYSNFCLTLGILHTFFIIIDTTTTVITYVRKMRNDFVCNKKAPCAVSTSKIQSNLKCVVSYYYAMQDLLFIGLIFIENRKLVLDRALFFYFSIFSLSLSFVFYHRHDSNKHVQLDKQSFEVEVVTNSNQVLDSLPEVICTLIDSTTIDELKNSESRPAFLPTIITPFSNDGISDHSSNEMKIFDNVDTKANIEIEEKMKTSDHSTNKEFVISSTNSKLDDSVGKQNLSNKIAKSSQPTNKTHSNAMKNQAMITINTIKHDKVFKPIKINIQQSSKPVLKSKSKSSLTQAQTQPQVQAQNPSTPTSNLNISIYTNRTLDLPNKK…	186	186	0.99	9e-47	0.31	EFO64346.1	protein 21.1	G. duodenalis	yes
2	OG003668	hypothetical protein	pool5.174_7	Cyste2.162_9	Cyste4.155_9		pool8.3_24	Cyste1.5_23	Cyste3.3_23		MEPRPKLRFKRPPSTTGADVSPNTNARSHEHPPIPDSPVPQSPTYSELDLWRQRMAVRIAAALQREKERQVLVHSPD*	156	156	0.98	3e-48	1	EET00789.	hypothetical protein	G. duodenalis	yes
3	OG003680	hypothetical protein	pool5.242_1	Cyste2.249_6	Cyste4.238_6		pool8.244_6	Cyste1.227_2	Cyste3.229_6		MSRYISVTRLGWAEFVFSLYDCGLSCFFLGGSASYLCEDFDEEDEEDDVSGDGTLRELDEFSESILA*	45.1	45.1	0.52	0.0002	0.64	XP_001704223.1	hypothetical protein	G. duodenalis	yes
4	OG003682	LSM domain protein	pool5.224_3	Cyste2.224_8	Cyste4.221_3		pool8.238_3	Cyste1.243_9	Cyste3.246_8		MNSGKHRIHSKPHLGKLMGKRVRVDLGCGRWVEGVLTEADVFTNITMADCHGSHPLGLLSGTKETTDFPSCVIRGAAIKAILLADSN*	108	108	0.98	2e-27	0.64	XP_001705805.1	SM-likeprotein	G. duodenalis	yes
5	OG000282	Ribonuclease	pool5.862_1 pool5.1021_1 pool5.948_1 pool5.518_4 pool5.1564_1	Cyste2.574_2 Cyste2.674_1 Cyste2.822_1 Cyste2.868_1 Cyste2.1079_1	Cyste4.478_2 Cyste4.583_4 Cyste4.808_1 Cyste4.723_1 Cyste4.514_1		pool8.1494_1	Cyste1.1071_1 Cyste1.1183_1	Cyste3.1332_1 Cyste3.955_1		MPSNVISGNPIDSSTNSPSVSELDLVLTDGELLRLARAQAKRRGLRVNRQRSRARFEKLGQELLKKDVLALMQRRDELHRSLLRTEEALGKALESLERQRAENPCEEETIRPCCCVCLSKEADTLFYPCKHVACCQECREVLRNAARRSHNALQCPICRSPVRASYELIFP*	64.7	64.7	0.92	2e-09	0.29	ESU34894.1	ribonuclease	G. duodenalis	yes
6	OG003679	hypothetical protein	pool5.184_1	Cyste2.33_4	Cyste4.34_18		pool8.179_4	Cyste1.177_4	Cyste3.180_4		MRDITIITPELTSAFFRKVLMFNPDLERLTIGPISTLSERPDLAYLPPHLQELKLINVPPQFTDEIISHVNRKYPHIKLLIL*	38.1	38.1	0.51	0.76	0.38	WP_098443188.1	hypothetical protein	Bacillus sp.	x
7	OG003683	hypothetical protein	pool5.225_2	Cyste2.218_2	Cyste4.225_2		pool8.300_3	Cyste1.278_3	Cyste3.279_4		MHLTVAFALELFLLLFFLGVLMSLSGSVLLTIIVTIIGEGIVHAVVVLFIIQKPASEPASTRPMDQIASYVAFINTQDVKRLDPLEDDIVS*	37	37	0.45	2.6	0.38	XP_020116486.1	4-hydroxyphenylpyruvate dioxygenase	Talaromyces atroroseus	x
8	OG003700	hypothetical protein	pool5.400_3	Cyste2.465_1	Cyste4.986_1		pool8.830_1	Cyste1.878_1	Cyste3.654_1		MRFFIWIGAITRICVSIAVLLTRTNSPVIDLALNVSNLSVMDHLAGTSRVCAVATECFITSLTLTSISACQLVMCTDSFSRTDVLVHFQVLNIISSYTHWQAVVAVAHVANLQKAWVACTSTSVIYISCSRTTTESPYSLGTWVSLFASQDACLVVCSVFPHRTIALPCLISTNDAVHLKT*	40	40	0.35	2.3	0.39	XP_012537545.1	DNAj homolog C member	Monomorium	x
9	OG000074	hypothetical protein	pool5.708_1 pool5.391_4 pool5.508_1 pool5.655_2 pool5.1096_1 pool5.672_2 pool5.2196_1 pool5.689_2 pool5.537_2	Cyste2.596_1 Cyste2.984_1 Cyste2.377_5 Cyste2.648_2 Cyste2.657_2 Cyste2.2772_1 Cyste2.693_2 Cyste2.685_2 Cyste2.538_1	Cyste4.633_1 Cyste4.973_1 Cyste4.509_1 Cyste4.1135_1 Cyste4.373_5 Cyste4.1439_1 Cyste4.508_1 Cyste4.556_1		pool8.568_2 pool8.354_6 pool8.799_1 pool8.785_2	Cyste1.329_7 Cyste1.545_2 Cyste1.395_4 Cyste1.722_1 Cyste1.536_2 Cyste1.714_2 Cyste1.572_1	Cyste3.410_4 Cyste3.390_1 Cyste3.545_2 Cyste3.559_2		MDECRSSVCGDSVQPHIFDEPDLTYHDLDLLPTPVEDPERDEGPKDGPESKPVPTEEVLPGATDVKEEVAGGSPWIIMTVSPIKDTYIDLSMICERCGLVTVLQIKNNMNNVVNYHLTHESPKDSEGKFVCQTLLRCDIVNKEKIDETLRNLPMKSEFQKK*	38.9	38.9	0.4	3.9	0.4	XP_022470611.1	nucleoporin autopeptidase	Colletotrichum orchidophilum	x
10	OG003671	hypothetical protein	pool5.16_14	Cyste2.14_14	Cyste4.19_23		pool8.20_14	Cyste1.26_23	Cyste3.24_14		MYFHLLGQSLELKGALRTGRDTSTALDARINVGGLDDLLPCGELEDGDGARVDTGTSTRALRGVKLDGHSKVLFGNKIKDNICGTTNLEN*	no hits
11	OG003681	hypothetical protein	pool5.231_1	Cyste2.231_1	Cyste4.230_1		pool8.253_5	Cyste1.233_5	Cyste3.236_1		MLTNPSIILKAPPLVTDTPCETHKSPIIRVSKRLAVDAASSNASGMRPAKIVNAVNMDGEKVLDFCKRFAAASRIACSPPYEAAIFK*	no hits
12	OG003552	hypothetical protein	pool5.266_8 pool5.783_1	Cyste2.252_8 Cyste2.729_1	Cyste4.710_1 Cyste4.256_1		pool8.319_7	Cyste1.292_7	Cyste3.492_3		MRPKNFNQQLSFWMKNEPITIVKTQPHASETIDRPLYPPIAMLNAPSLVSVLSTQLFFSATLAAIKYVKKSIKAGKPTPTPIRYAYLRKQSRHPQHPQHPQQLQRRHLRTPTTIP*	no hits
13	OG003470	hypothetical protein	pool5.295_7 pool5.417_1	Cyste2.424_2	Cyste4.409_2		pool8.339_2 pool8.935_1	Cyste1.310_8 Cyste1.982_1	Cyste3.309_2 Cyste3.786_1		MAPSSIKLMRIVSKKYALSGSIFFCEVFKPKNFSNNSRIIKGKAIIGIKNGPGRSFLRAISFFILIIH*	no hits
14	OG003686	hypothetical protein	pool5.335_2	Cyste2.334_2	Cyste4.325_3		pool8.369_3	Cyste1.339_3	Cyste3.337_4		MVVLSKEAAPDCSGGSALIIIGRLRAGEESPGTSRFLCELFSTRVLDANMKEESASRPSKKLASVISTFSAGVATSIQSSDSGCQKEA*	no hits
15	OG001455	hypothetical protein	pool5.387_1 pool5.832_1	Cyste2.369_1 Cyste2.742_1	Cyste4.380_1 Cyste4.857_1		pool8.368_1 pool8.435_1	Cyste1.342_4 Cyste1.387_2	Cyste3.335_1 Cyste3.341_4		MEFSAFPTKPPTIELKRVLVDEKVPISAYALDICELTTYPQKPPTIRRSSAVIEIFAFTNEFLTTLSLTYCANPDAPRSPSIFSAVILQSDTVALIRFPAKPAISIPDNSGLVTVHFLMTILFVTVPLTV*	no hits
16	OG003555	hypothetical protein	pool5.582_1	Cyste2.438_1	Cyste4.448_1		pool8.532_2 pool8.816_1	Cyste1.329_2	Cyste3.415_2 Cyste3.453_1 Cyste3.1125_1		MGYGLMCISNFNAIITFFNLEQLIIIALKRTNELTTAGNESIVFLSQEGII*	no hits
17	OG003695	hypothetical protein	pool5.642_1	Cyste2.621_1	Cyste4.618_1		pool8.515_1	Cyste1.402_1	Cyste3.398_1		MMRPFTSNTTLTELQRASILAMVTCTMIRIRTRVDPVPAQVITASLEKTPGHAQQDSVASQVWHTLAMETTIRTAIVCLSVSR*	no hits
18	OG003246	hypothetical protein	pool5.650_3 pool5.1101_1 pool5.807_1 pool5.400_1	Cyste2.499_3 Cyste2.1790_1	Cyste4.361_1 Cyste4.786_1		pool8.1136_1	Cyste1.959_1	Cyste3.1084_1		MLMIMVLYAMEMEFVNLKPNLAGASVTLDILVKNVEIVHLIIRNIQIRNVISMIVQQMVVVVKMVTALEVVGLILIARLSSVRASTQAL*	no hits
19	OG003676	hypothetical protein	pool5.897_1	Cyste2.662_1	Cyste4.846_1		pool8.82_1	Cyste1.97_12	Cyste3.102_12		MHARVLVPQEVLVALAVGVRGVGLVNDARAAGYVVIATAELDVRRAVAGVLPGVDARVRVAAPVHVRVVIDVHALAAPLAVSPVRADPAAAAYDRGALVLPPGDARPRDALALHGHGTVSARADVLRGVQSVDYAVAQPGAVVVVVRGPRLRPVVETVVVHAAVALQGAERLLDPVVAAGACAVVGSSGGGGAPDPQAIKRARLGLQKPAHEVPVNVELPRHRAGDGVDGGGVVGLLVRVRVGRLTDKQLLLANGIGLAGPQSSVICLQGIRAQLRRLVYIWRARVRRSLLLVSVAVAVAGRARRQRGPRXR*	no hits
