## Supplemental table S3 for "Whole genome sequencing of dog specific assemblages C and D of *Giardia duodenalis* from single and pooled cysts indicates host associated genes"

### Sheet: table S3 non-dog specific
Table S3. OGs present in all genomes of assemblages A, B and E (5 genomes), but missing in all the genomes of the dog specific assemblages C and D (3 genomes from each assemblage).
			assemblages
			B	B	E	AII	AI
#	OG	annotation	GSB	GS	P15	DH	WB
1	OG003618	Hypothetical protein	GSB.151365 GSB.152874	GL50581.1141	GLP15.3875	DHA2.150000 DHA2.154477	GL50803.15084 GL50803.32097	MSPQDGLHNVLTSVIQTYTPADHRLVSDSSSLLSNGAQPNNSVYVPLFGLKYAQQFVYSSGFDSNHRVRLNFDDPRSCLPKGVNIFSSDPCLDGHAYRRCLSALLTSELSCSPPLLLELLDEKAVREDSESSEEDISDAAFIRRHVVMETLERIHEHGSAHAPPSRMHATVSCLAAQIDEKWLDAPVFSAIESALSLNSDELSQDRTTYYYRQSASAGAFLLSGRFVRLLSPQIETRFCHFDFVLPDPSIRKMMVTVYPEPEYFSRYASDIYVIADDISEHRGLGPALRVQREGYLKDGAEPHCPRRSRHYNREMEACETVRNYTSHQLLTSVMFSYIHSAYEHWLDVIERLFMGPWSKSDAFQRLCSQFIEYKVFSSLTSKHSDMSEDIYLALSLTHG…
2	OG003619	Flavohemoprotein	GSB.151570	GL50581.1257	GLP15.347 GLP15.2272	DHA2.152971 DHA2.154000 DHA2.153759	GL50803.15009	VHVPHSVADAHTKQSTPQTVHWPPSRKAPAWHALHVAVPALLPVWLHVPQPATPLYPLAPAASEHRMHSVPGAAPGPSFCITHLSLDRRTLAISFFCFSFEPVSQPVCLDPSSRINLSHYSLPHHKRPSFHRSKSIKMPLSEDTIKAVEATADLVAAQGLDFTRAFYERMLTRNEELKDVFNLSHQRDLRQPKALLDSLVAYARSIRKINELHELQEQGLPVPAERLAELQGFFAVAERIAHKHASVGIQPAQYQIVGAHLLATIEERVTADKAILAAWSKAYDFLAHLFVRREEEIYTETESSEGGWRQTRSFRVEEKAQITERIFRFRLVPAEKGTAVALHKPGQYLAVFVRDPRLSPHRQIRQYSITSAPNHTYYEIAVHRDKQATVSGYLHDHVA…
3	OG003662	4Fe-4S binding domain family protein	GSB.151614 GSB.9662	GL50581.1645	GLP15.3138	DHA2.153401 DHA2.9662	GL50803.9662	MPIKLTASKCSAAGACVDACPVSVFELPQGAKVVLTPNIDACVECGACVTACPEGALEL
4	OG003719	Putative WD-repeat family protein	GSB.152752	GL50581.759	GLP15.4925	DHA2.151432	GL50803.2562	MRLFSLQECGHLAWSPVSMQFALATSGANITEAFVSETSLSVYSLDIDSTTPVREFSWPFVTEFTCLLWSTNDSIVAGFEDGSLSIGAWNDMGNAIHLQAHGTALSALSCSEAYSLPLLATGSTTGEVSFWDLNTRTLWHAVKSREGTAAHHGAIVQISWNPKVPKICCTASQDGTVSIWDMDKKGGLISLRGDGTPLISAIFSPDIATVVFTVNTVGLVSMWDLRQKTHPVSTSFLQLPPNVIPESMFTYQYGKTFLCVPTSDGKCFFFLPRQTDLLLIGSDDSIGTHINASPFYPGYFLSQACDTVQFSSRTEGYFIPSLIPLTLLSNHVETLPSPVLLHPLFLFAETCPDDISDNYDFVPQALININSRNVMIEGRQQHNSTGLFLLTQVHDAGTV…
5	OG003720	Transcription factor S-II	GSB.137619	GL50581.3440	GLP15.4229	DHA2.137619	GL50803.137619	MLFCPCCGNLLLIELAGDVQFYCKTCSYRYTLSGQISRSLTLTRKSVDPVLGGETAWQGADKTHNPCPICMFPEAFWIQMQIRSSDEPMSRFYRCCQCAHQWRED
6	OG003724	Hypothetical protein	GSB.150836 GSB.150821	GL50581.2497	GLP15.523	DHA2.151546	GL50803.16981	METVPRASPQPRPDESSDLLNLSATEQSTAASSRSGLQIEKDRPDPVSLCDVSATMEEIAKLYEPASSLPRPENYNRIHGYLTPEDLDTSKPRTRHKRKHAEERQSPSQRRPHSQNSKYISPYSQKVQARASGDIRLRRRLEEQEDALHRTSRTLREYLDKREKDEMAECTFKPDLTPSRALFRARCDKDPHFKLKFHERNDRMVAQRTLSPDIHSSSPQLIRYDNHNCNFINDGSALDAYLQPNKLKVIKEATRQKLDLPRALREEQLRTRRAQTARAVERSLSQKTRAYLDSDVVTRLHTNTPLYMQTCTYREHQKAMERLERIHGPHIQREVASRTGYRPRSAPGWDAMRVLAAQPAYTRAVCDDIIAATHRPTRASSVGEDSSFSTRLSQMSSLY…
7	OG003732	Hypothetical protein	GSB.151531	GL50581.3202	GLP15.2410	DHA2.153041	GL50803.16215	MECSAQVCSDRVLYRSMGFDLYEHACDKDLCVYRFKESDFIPPFLKAYDRSLAALRALPKNRFLQFYPLIFDGDDGYLVMEKHGVPLSHFVNELKSQNRNLSIDEFWKIVVQLIYILILFSTIEGRRNTVGLDGDYTNITPEAFLHILKLFEDMTEEQRVAHIAVTPSVIFINNDLEIKLLILNLFNCIETEKGLADTVAHDEYLSFLAPDNLDEKRPLRTLDCWSLGAIMWYLVKLEFPKFHRNPATRDSVIIEPIPDLDKSIQLCLSMLLVVNSKYRWYIEDLLMLPVVRKYMQMLAILPLPSSEETSSFDYLEPSFKKIKIQLEEQNAKLEAKLEEKVMELEDTIRAHMAEREENNCHVNRLEEEIIRLEGENTKLLEEKKNVENQVMISVSVDAT…
8	OG003733	Hypothetical protein	GSB.154260	GL50581.1944	GLP15.4276	DHA2.153195	GL50803.21082	MFTGKHIHERTRFKSFLADYTLNSTDTQTLLTEEGLLQNVGLTPCNIQRNSVSEITYEHLRHVSNSSSQTALSRYSDLFLPNQFMSFLRTLLDGTLKLYSNSSILEAEKALFQIVQSAVFSKKVSISTLLAAIRSYPSSPNTFLTSQRFLLIAFLQQFLNADSSTIQSSIKLAYASLISEQSSLSMWQQRIRSKSSKYYVDLSSMDVSRLSHNLIMEYSPIHTDTNLFYSQKLLDYLWCTSKSPSLGALTLSTIGPSLYTYHKPVFNNSLAVFSVTLGHPNTVLCDPLQFLVYNQRYLNSSFSNIANSEEGHISSQLAALEEEETNATIYSYRSILSSLCIMPSVYLNPVIATGNMTPKALQLLADSGFYTTTDKSLYSIDIPDLSLHCQKTSSPSISS…
9	OG003788	Valyl-tRNA synthetase	GSB.151558	GL50581.2106	GLP15.4444	DHA2.151334	GL50803.19203	VHPGLVSEKQKLGSRPKHCRSNTPALRKLKSKVPSRADSAPAWPSEQKNQKENKETGPPQILRRSIKVDENFAIHPLREKSPILSKTSPTGIIRQPGVLGPEHACRAYNYILGAARRFIDINLPYLSPEKPKVCMISMEQGAAVITCHVPTALFEGLYYDCETIGETSQIDKMQQ
10	OG003790	Hypothetical protein	GSB.94143	GL50581.4407	GLP15.3217	DHA2.94143	GL50803.94143	MFLFVLVFFASLNFLLRVLFAVMTKRLFSQVKKWNQFIFMRIALHNAPQSLSSLGYTAHAMRPGLEIQLTSKQLVLVSFLLCIVLVCVYVAVGIPQEPRKRILACLPLLSVSAMIAVALAAFFMVLLFVAEVTL
11	OG003791	Hypothetical protein	GSB.26129	GL50581.2815	GLP15.4976	DHA2.26129	GL50803.26129	MNEQTYSGILNLFTAVTVCIILIYIIVWVVTYYQGTELEDNVPPRCVDGNK
12	OG003792	Putative zinc finger motive protein	GSB.152776	GL50581.1182	GLP15.1100	DHA2.152175	GL50803.17003	MSHTQKVTSQYMTACGFTCFICGLEVDSAMGLEIHLNIHAGILAFECGYCEMAYFNERQLRAHVAHTHPQAGELVRCSFCPELFSSTTKAEAHERLHVKTHCPMCLSNKSNNLPPCTLYLHSHVNSLHRDRVPELLQRFNLLEGLHADHSADDIANIMAKRGLTGSYKLDPALIPKLCEPCDMLAVNKPAKTVMQRLLSPRTSSVVGTGIDAFCSTLGITKIKIRFIDLFQIYRIAPCCGRQFDTLGRFNRHVKACYPEVYQHLMVKDTTIAAPATITYAKLKAKLAARKEGAAGGKSSQDPSTKSDQRRKFICPICSKELTTLPFLTSHIRRLHPDVQLPKMRIKRPKI
13	OG003794	Hypothetical protein	GSB.150903	GL50581.2219	GLP15.544	DHA2.152256	GL50803.11443	MKYRSRTHDLIMEMCRNSSEFDDSLMRADEALFIWRCRVCGGSIKSKRVCPSCSMVHCSSCSEGCIVCFQRVCLLCSFLSKDGYCCLDCYNSKIDYIKKRD
14	OG003796	Hypothetical protein	GSB.152742	GL50581.2739	GLP15.2768	DHA2.151426	GL50803.4816	VTCARSHKFKNRITIKMVDASIKVESYARAPLHSSEIWVISLGFIFGVSVVALLISWALRINFYKMCCTSRCCSKEHSSKDISDENK
	OG003484	Ferredoxin, 2Fe-2s *	GSB.150173	GL50581.3971	GLP15.2567	DHA2.154390	GL50803.27266	VSGAAGQSLLDAIKAAHIPIQDACEGHLGCGTCGVYLDKKTYKRIPRATKAEETLLDQVPNPKPTSRLSCAVKLSTMLEGATVRIPPFNKNVLSESDILANEEKKKCGQR
		* not annotated in assemblage C and D, because of the presents of an intron.
